# Single-nucleus RNA-seq identifies Huntington disease astrocyte states

**DOI:** 10.1101/799973

**Authors:** Osama Al-Dalahmah, Alexander A Sosunov, A Shaik, Kenneth Ofori, Yang Liu, Jean Paul Vonsattel, Istvan Adorjan, Vilas Menon, James E Goldman

**Author notes:** Corresponding Author: James E Goldman, 01-212-305-3554.

## Abstract

Huntington Disease (HD) is an inherited movement disorder caused by expanded CAG repeats in the Huntingtin gene. We have used single nucleus RNASeq (snRNASeq) to uncover cellular phenotypes that change in the disease, investigating single cell gene expression in cingulate cortex of patients with HD and comparing the gene expression to that of patients with no neurological disease. In this study, we focused on astrocytes, although we found significant gene expression differences in neurons, oligodendrocytes, and microglia as well. In particular, the gene expression profiles of astrocytes in HD showed multiple signatures, varying in phenotype from cells that had markedly upregulated metallothionein and heat shock genes, but had not completely lost the expression of genes associated with normal protoplasmic astrocytes, to astrocytes that had substantially upregulated *GFAP* and had lost expression of many normal protoplasmic astrocyte genes as well as metallothionein genes. When compared to astrocytes in control samples, astrocyte signatures in HD also showed downregulated expression of a number of genes, including several associated with protoplasmic astrocyte function and lipid synthesis. Thus, HD astrocytes appeared in variable transcriptional phenotypes, and could be divided into several different “states”, defined by patterns of gene expression. Ultimately, this study begins to fill the knowledge gap of single cell gene expression in HD and provide a more detailed understanding of the variation in changes in gene expression during astrocyte “reactions” to the disease.
