## Supplementary material for "Single-nucleus RNA-seq identifies Huntington disease astrocyte states": Supplemetary table1

### Sheet: A_Gill_genelist_for_enrichment
Astrocyte	Microglia	Neuron	Oligodendrocytes	OPC	ReactiveAstrocytes
GFAP	ENTPD1	NEUROD6	MOG	PDGFRA	STEAP4
AQP4	MALAT1	GLRA2	MOBP	RLBP1	S1PR3
PLA2G7	CASP8	PRDM8	ENPP6	LNX1	S100A10
SLC39A12	IKZF1	SLA	CLDN11	CSPG4	SPHK1
MLC1	CD33	CRH	MAG	CDO1	TIMP1
DIO2	SSH2	GABRG2	PLEKHH1	NXPH1	CD109
SLC14A1	GAL3ST4	HTR2C	FA2H	OLFM2	PTGS2
ALDH1L1	LAIR1	HS3ST2	MBP	CHRNA4	SERPING1
ALDOC	GTF2H2	MAL2	GPR62	TACC2	EMP1
TTPA	SLCO2B1	GABRA5	MAL	RNF180	TM4SF1
ACSBG1	ARAP3	GABRA1	ERBB3	PTPRZ1	B3GNT5
CHRDL1	IVNS1ABP	SATB2	ADAMTS4	CSPG5	HSPB1
SLC4A4	SLC29A3	GPR88	ELOVL7	MATN4	CD14
SLC1A2	C1orf162	SYT1	PPP1R14A	SLITRK1	FBLN5
SLC25A18	TMEM119	GDA	PLP1	SPON1	FKBP5
SLC1A3	JUN	MYT1L	GAL3ST1	MAP3K1	IGFBP3
F3	CX3CR1	SLC17A6	BCAS1	TMEM100	KLF5
PPP1R3G	LYN	CALB1	SRPK3	F2R	CD44
MERTK	RNF41	SLC12A5	CPM	CHST11	HMOX1
GJB6	ZNF839	EPHA7	EVI2A	OPRL1	LGALS3
HAPLN1	RGS2	VIP	GSN	EMID1	OSMR
RFX4	C3AR1	MEF2C	PRKCQ	LRRTM3	PSMB8
PAPSS2	DRAM2	SSTR2	SEMA3D	ETV5	GAP43
SLC15A2	RGS1	PCSK2	GALNT6	COL11A1	FLNC
PPP1R3C	IL1RL2	SNAP25	PDLIM2	SLC35F1	ANXA2
ACOT11	HPS3	SCG2	RFFL	DPYSL3	SBNO2
ATP1A2	PPP1R10	PGM2L1	GPR17	FSTL5	TUBB6
BMPR1B	SCMH1	PLCXD3	HAPLN2	GFRA2	SRGN
PRODH	POU2F2	DLX1	GJB1	CACNG4	ASNS
GLI3	FOSB	VSNL1	SFT2D1	HES5	TNFRSF12A
TMEM47	ARHGDIB	SYT4	LGI3	NETO1	CTGF
SLC9A3R1	EPB41L2	NRG3	ADSSL1	KCND3	GCNT2
CTH	PHC3	ICAM5	SLC45A3	KCND2	AMIGO2
NTSR2	PRPF38B	KCNF1	ANLN	DDAH1	CP
SLC7A10	FNBP1	CCK	PLLP	CNTN6	HMGA1
FGFR3	SPAG7	TMEM130	CYP27A1	CALCRL	GADD45B
ENTPD2	ZDHHC24	CAMK4	KNDC1	SOX11	ANXA3
CYBRD1	MID1	ASPH	DOCK10	RPRM	VGF
TLCD1	FGD2	SLC6A7	CHN2	ZBED4	VIM
PBXIP1	CNOT2	ICA1L	ST18	LRP1	AKAP12
GRIN2C	CEP95	MYO5B	MYO1D	PRKG2	IFITM3
ADHFE1	ACIN1	NELL1	CPOX	PTGFRN	SULF2
AGT	NPLOC4	NEFM	UNC5B	INHBB	SLC39A14
GLDC	TYROBP	NEFL	TRIM59	KLF12	TAPBP
SLC7A2	IPCEF1	TTR	PHLDB1	GRIA3	CRISPLD2
GJA1	C1orf27	CDH8	BMP4	PDZRN4	GSR
PDK4	PTPN6	SV2B	TMEFF2	ZFP36L1	TSPAN4
EGFR	INPP5D	TRHDE	ICK	ENC1	OLFM1
SOX9	UBAP2L	CAMK2B	ARPC1B	PRRX1	CHI3L1
CLDN10	TOR1AIP1	RGS4	NFASC	SDC3	B2M
PLCD4	PCBP2	LPL	CNTN1	NTN1	C4B
ID4	MOCS2	CACNA1B	SLC12A2	CNTN4	A2M
EMP2	LY96	KCNC2	LIMS2	ZEB1	SLC22A4
HTRA1	CNBP	TTC9	TMEM182	MEGF11	NEK6
MGST1		L1CAM	HHIP	FNBP1L	SORBS1
HSD11B1		CLSTN2	KCNA1	DPP10
LGI4		NAPB	TMEM63A	CPNE8
ITGB5		CYB561	TMEM141	LRRFIP1
AIFM3		CXADR	JOSD2	ADCYAP1R1
AXL		HPCA	TMEM163	LRRTM4
ADORA2B		CNKSR2		TRIB2
CBR3		UNC13A		FUT9
EPHX2		C1QTNF4		SPRED2
SLC27A1		CBLN1		CDK6
SCARA3		RHOV		FXYD6
NR2E1		EFNA3		MYT1
		HS6ST2		GPRASP1
		STX1A		GABRG1
		KCNQ2		OLFM3
		BCL11A		RUNX1T1
		ELAVL2
		NPTX1
		ATP1A3
		CALN1
		ENO2
		KCNV1
		SERTAD4
		SST

### Sheet: B_OA_JEG_genelist_classifier
	Astrocyte	Microglia	Neuron	Oligodendrocytes	OPC	Endothelial
1	AQP4	RGS1	SYT1	PLP1	PDGFRA	VWF
2	GJA1	CTSS	STMN2	MOBP	RLBP1	CLDN5
3	GJB6	CD53	KCNC2	CLDN11	LNX1	ANGPT2
4	SLC4A4	CD83	RAB3C	MBP	CSPG4	TIE1
5	SLC1A2	TREM2	SNAP25	UGT8	CDO1	APLN
6	FGFR3	TYROBP	CNTNAP2	ERMN	NXPH1	PECAM1
7	HEPACAM	FCER1G	SYT4	MOG	OLFM2	CD34
8	DIO2	AIF1	GRIA1	MAG	CHRNA4	ESAM
9	ALDOC	CD84	VSNL1	OPALIN	TACC2	PTPRB
10	ALDH1L1	CSF3R	INA	CNP	RNF180	RASIP1
11	SLC1A3	TLR2	GRIN2A	MAL	PTPRZ1	APOLD1
12	CHRDL1	IRF8	KCNQ5	GJB1	CSPG5
13	ATP1A2	TMEM119	SCN2A	ASPA	MATN4
14	SLC25A18	HEXB	ZMAT4	MYRF	SLITRK1
15	EDNRB	ITGB2	SPHKAP	LPAR1	SPON1
16	GFAP	TMEM119	SLC4A10	FA2H	MAP3K1
17	SOX9		GRIN2B	CNTN2	TMEM100
18	MLC1		PNMA2	CRYAB	F2R
19	SLC7A11		SV2B	S1PR5	CHST11
20			SERPINI1	OMG	OPRL1
21			RTN1	PDGFRA	EMID1
22			NAP1L2	CSPG4	LRRTM3
23			DYNC1I1	OLIG2	ETV5
24			SLC12A5	OLIG1	COL11A1
25			ATP1A3		SLC35F1
26			UCHL1		DPYSL3
27			GAP43		FSTL5
28			DLG4		GFRA2
29			SCN2B		CACNG4
30					NETO1
31					KCND3
32					KCND2
33					DDAH1
34					CNTN6
35					CALCRL
36					RPRM
37					ZBED4
38					LRP1
39					PRKG2
40					PTGFRN
41					INHBB
42					KLF12
43					PDZRN4
44					ZFP36L1
45					PRRX1
46					SDC3
47					NTN1
48					CNTN4
49					MEGF11
50					FNBP1L
51					DPP10
52					CPNE8
53					LRRFIP1
54					ADCYAP1R1
55					LRRTM4
56					TRIB2
57					FUT9
58					SPRED2
59					CDK6
60					FXYD6
61					MYT1
62					GPRASP1

### Sheet: C_OA_Cell-type_discovered
Astrocyte	Endothelial	Microglia	Neurons	Oligodendrocytes	OPC
SLC1A2	CLDN5	CD74	MEG3	PLP1	APOD
GLUL	BSG	SPP1	BCYRN1	CRYAB	NOVA1
CLU	IFITM3	C1QB	SYT1	TTLL7	BCAN
PON2	TSC22D1	SLC25A37	ATP1B1	CLDN11	PTPRZ1
MT2A	B2M	RNASET2	MAP1B	CNP	OLIG1
NEAT1	IFI27	SRGAP2B	SNAP25	MBP	LRRC4C
APOE	ID3	C1QC	UCHL1	APLP1	VCAN
SLC1A3	IGFBP7	C1QA	RTN1	SLC44A1	TNR
COL5A3	HLA-B	SLCO2B1	CHN1	QDPR	MARCKS
ATP1B2	SLC9A3R2	SAT1	CCK	TMEM144	MARCKSL1
PTGDS	EMP2	TMSB4X	CALM1	GPM6B	SCRG1
CST3	ITM2A	CD14	LINC00632	SOX2-OT	HTRA1
NTM	DUSP1	SRGAP2C	STMN2	TF	SCD5
CPE	TMSB10		NRGN	PCDH9	RAMP1
C1orf61	IFITM2		VAMP2	PIP4K2A	GPR37L1
ATP1A2	BST2		PPP3CA	CLDND1	PLEKHH2
ADGRV1	ID1		VSNL1	LAMP2	SMOC1
AQP4	H3F3B		BASP1	MOBP	OLIG2
MT3	EGFL7		THY1	AMER2	PLLP
MT1E	UBC		MIAT	SCD	FXYD6
EMX2	C10orf10		YWHAH	DOCK5	PTN
GJA1	HSPA1A		GNAS	MAP7	ITM2C
CKB			BEX1	PTMA	GRIA2
FAM171B			AHI1	CNTN2
NDRG2			BEX3	ABCA2
MT1G			SYP	LINC00844
NTRK2			GPM6A	MIR219A2
GFAP			SNHG14	MAG
TTYH1			PCSK1N	HAPLN2
FGFR3			MEF2C	SLC12A2
MT1F			MAPK10	MID1IP1
SFXN5				EVI2A
SPARCL1				CA2
DDX17				PPP1R14A
HIF3A
MT1M
TUBB2B
DST
MALAT1
