## Supplementary material for "Single-nucleus RNA-seq identifies Huntington disease astrocyte states": Supplemetary table7

### Sheet: Microglial_genes_Bulk_DGE
	Gene
1	ABCC4
2	ABI3
3	AIF1
4	BIN2
5	BLNK
6	C1QA
7	C1QB
8	C1QC
9	C3
10	C3AR1
11	CAPG
12	CASP1
13	CCR1
14	CCR5
15	CD14
16	CD37
17	CD53
18	CD74
19	CD84
20	CD86
21	CLEC17A
22	CLEC7A
23	CSF1R
24	CSF2RA
25	CSF3R
26	CTSC
27	CTSS
28	CXCL16
29	CYBA
30	CYBB
31	CYFIP1
32	DEF6
33	DOCK2
34	DOCK8
35	EBI3
36	ELF4
37	EVI2B
38	FCER1G
39	FCGBP
40	FCGR1A
41	FCGR1B
42	FCGR2A
43	FCGR2B
44	FCGR3A
45	FCGR3B
46	FGL2
47	GAB3
48	GAL3ST4
49	GIMAP2
50	GPR34
51	HAMP
52	HAVCR2
53	HLA-DMA
54	HLA-DPA1
55	HLA-DPB1
56	HLA-DQA1
57	HLA-DRA
58	HLA-DRB1
59	HLA-DRB5
60	HPGDS
61	IFI16
62	IFI30
63	IL10RA
64	IL13RA1
65	IL18
66	IL6R
67	INPP5D
68	IRF5
69	IRF8
70	ITGAL
71	ITGAM
72	LCP1
73	LGALS9
74	LHFPL2
75	MS4A4A
76	MS4A6A
77	MS4A7
78	MSR1
79	MYO1F
80	PIK3AP1
81	PIK3R5
82	PLCB2
83	PLD4
84	PLXDC2
85	PPP1R18
86	PTAFR
87	PTPN6
88	PTPRC
89	RGS1
90	RGS10
91	RIN3
92	RNASE6
93	RNASET2
94	S100A11
95	SELPLG
96	SERPINA1
97	SLC11A1
98	SLC15A3
99	SLC2A5
100	SLC37A2
101	SLC7A7
102	SPP1
103	SRGN
104	STAB1
105	SUSD3
106	SYK
107	TGFB1
108	TLR1
109	TLR10
110	TLR2
111	TLR3
112	TLR5
113	TLR6
114	TLR7
115	TMEM106A
116	TMEM119
117	TNFAIP8L2
118	TNFRSF1B
119	TNFSF8
120	TRAF3IP3
121	TREM2
122	TRIM38
123	TYROBP
124	VAMP8
125	VSIG4
126	WAS
127	WDFY4
128	B2M
129	CASP4
130	CCRL2
131	CD163
132	CD180
133	CD58
134	CSF2RB
135	CXCR4
136	FAM177B
137	HLA-B
138	IFNGR1
139	IL2RG
140	IL4R
141	RNASE2
142	RNASE3
143	RUNX1
144	SAT1
145	SERPINB1
146	SERPINB9
147	SPI1
148	TREM1
149	GNA15
